# An Early Miocene skeleton of *Brachydiceratherium* Lavocat, 1951 (Mammalia, Perissodactyla) from the Baikal area, Russia, and a revised phylogeny of Eurasian teleoceratines

**DOI:** 10.1101/2022.07.06.498987

**Authors:** Alexander Sizov, Alexey Klementiev, Pierre-Olivier Antoine

## Abstract

Hippo-like rhinocerotids, or teleoceratines, were a conspicuous component of Holarctic Miocene mammalian faunas, but their phylogenetic relationships remain poorly known. Excavations in lower Miocene deposits of the Olkhon Island (Tagay locality, Eastern Siberia; 16–18 Ma) have opened a unique window on the poorly-known early history of the Lake Baikal ecosystems, notably by unearthing a skeleton of the teleoceratine *Brachydiceratherium shanwangense* (Wang, 1965). The remains provide new insights into the skull and postcranial morphology of this elusive species. The new material is compared with other Eurasian teleoceratines and the relationships within Teleoceratina are investigated through a phylogenetic analysis. *Diaceratherium* Dietrich, 1931 (earliest Miocene, Western Europe) is found to be monotypic and is retrieved as the earliest teleoceratine offshoot. Other genera have more than one species and are also found to be monophyletic, with *Prosantorhinus* Heissig, 1974 (early Miocene, Eurasia) + *Teleoceras* Hatcher, 1894 (Miocene, North America) forming the sister clade of *Brachypotherium* Roger, 1904 (Miocene, Old World) + *Brachydiceratherium* Lavocat, 1951. *Brachydiceratherium* includes eight species spanning the late Oligocene to Late Miocene in Europe and Asia. All teleoceratine genera except *Diaceratherium* span considerable geographical and stratigraphical ranges, likely related to their ultra-generalist ecological preferences.
