## Supplementary material for "An Early Miocene skeleton of *Brachydiceratherium* Lavocat, 1951 (Mammalia, Perissodactyla) from the Baikal area, Russia, and a revised phylogeny of Eurasian teleoceratines": Measurements for Brachydiceratherium shanwangense from Tagay site. XLSX

### Sheet: Skull
Cranial measurements of Brachydiceratherium shanwangense, from Tagay, Early Miocene of Eastern Siberia, in mm. Numbers coincide with measurements as defined and illustrated by Guérin (1980, fig. 1, table 1).
Taxons	Site	1	2	3	4	5	6	7	8	9	10	11	12	13	14	15	16	17	18	19	20	21	22	23	24	25	26	27	28	29	30	31	32
																																			Guérin C. 1980. Les rhinocéros (Mammalia, Perissodactyla) du Miocène terminal au Pléistocène supérieur en Europe occidentale. Comparaison avec les espèces actuelles. Documents des Laboratoires de Géologie de Lyon 79: 1–1185.
Brachydiceratherium asphaltense																																			2	Distance occipito-nasale, du point le plus postérieur du condyle occipital à la pointe du nasal du même côté. Cette dimension est plus pratique que la précédente puisque sur de nombreux crânes actuels en collection les intermaxiIlaires ne sont pas conservés.
Brachydiceratherium lemanense																																			3	Distance nasal-chignon, du point d'inflexion marquant l'angle latéral de la grande crête occipitale à la pointe du nasal du même côté.
Brachydiceratherium lamilloquense																																			4	Longueur de l'échancrure nasale.
Brachydiceratherium aurelianense																																			5	Largeur minimale de l'arrière-crâne au niveau de la constriction post-orbitaire, dans la fosse orbitotemporale.
Brachydiceratherium intermedium																																			6	Distance du chignon au processus post-orbitaire, de l'angle latéral de la grande crête occipitale à la pointe du processus post-orbitaire. Cette mesure équivaut à la longueur de la fosse temporale. Chez D. bicornis, C. simum, Rh. sondaicus il n'y a en général pas de processus post-orbitaire bien différencié et cette mesure ne peut être prise.
Brachydiceratherium aginense																																			7	Distance du chignon au processus sus-orbitaire, analogue à la précédente.
Brachydiceratherium shanwangense	Tagay	505	540	455.8	174	125	249.6		293.6	72.6				254	219	160	224.8	26.7	179	189		308.2	69.7	144.6		140	155	156				43	112.4		8	Distance du chignon au processus anté-orbitaire, analogue aux 2 précédentes, cette mesure correspond à la longueur de la fosse orbito-temporale.
Brachydiceratherium fatehjangense																																			9	Distance échancrure nasale-orbite, du fond de l'échancrure nasale au bord antérieur de l'orbite.
																																			18	Largeur aux processus post-orbitaires; ne peut être prise dans certaines espèces.
																																			19	Largeur aux processus sus-orbitaires.
																																			20	Largeur aux processus anté-orbitaires.
																																			21	Largeur maximale aux arcades zygomatiques ; c'est la distance des points les plus externes de chaque arcade.
																																			22	Largeur au dessus du fond de l'échancrure nasale, mesurée en norma verticalis , c'est la largeur maximale du toit crânien à ce niveau.
																																			23	Hauteur de la face occipitale ; distance du bord supérieur du foramen magnum au milieu de la grande crête occipitale.
																																			25	Hauteur du crâne au dessus de p2, prise verticalement entre le bord alvéolaire à l'avant de p2 et la tangente au toit crânien au dessus de l'avant de p2.
																																			26	Hauteur du crâne au dessus de p4 - Ml.
																																			27	Hauteur du crâne au dessus du milieu de M3 ; analogue aux deux précédentes.
																																			28	Largeur du palais au niveau des p2, prise immédiatement en avant des p2.
																																			29	Largeur du palais entre p4 - MI.
																																			30	Largeur du palais entre les M3, prise sur l'avant des M3.
																																			31	Diamètre transversal du trou occipital; c'est le diamètre maximum, qui se situe un peu au dessus de l'axe des condyles.
																																			32	Diamètre transversal pris sur l'extérieur des condyles occipitaux. C'est le diamètre articulaire correspondant à la distance des points les plus externes des condyles.

### Sheet: Mandible
Right mandibular measurements of Brachydiceratherium shanwangense, from Tagay, Early Miocene of Eastern Siberia, in mm. Numbers coincide with measurements as defined and illustrated by Guérin (1980, fig. 1, table 3).
Taxons	Site	1	2	3	4	5	6	7	8	9	10	11	12	13	14	15	16	L. diast.	D I2
Brachydiceratherium asphaltense
Brachydiceratherium lemanense
Brachydiceratherium lamilloquense
Brachydiceratherium aurelianense
Brachydiceratherium intermedium
Brachydiceratherium aginense
Brachydiceratherium shanwangense	Tagay	467.4	136.8	68	68	70.7	75	76.4	77.7	38.1	41.3	118.2		136.8	96.2	203.3	229.2	51
Brachydiceratherium fatehjangense

### Sheet: Dental measurements
Dental measurements of Brachydiceratherium shanwangense, from Tagay, Early Miocene of Eastern Siberia, in mm.
Taxons	Site			P1	P2	P3	P4	M1	M2	M3	p2	p3	p4	m1	m2	m3
Brachydiceratherium shanwangense	Tagay	Left	L		25.1	31.5	35.3	47	50.5			28	31.8	38.6	43.8	43.9
			W		31.5	41.1	47.7	51.7	54.2			21.8	25.2	27.6	29.8	30.5
			H		17.1	21.7	28.3	30.5	37.5			18.2	23.2	28.8	30.2	29.8
		Right	L	19.3	27.2	29	35.5	47.1	50.6	42.1		29.8	32	37.7	44.1	45.4
			W	14.5	31.9	40	47.6	51.4	56.2	46.1		21.9	27.2	28.1	30	30.3
			H	8.8	18	21.1	27	29.7	37.6	37.8		19.8	23	24.8	28.7	27

### Sheet: Forelimb bones
Postcranial measurements of Brachydiceratherium shanwangense, from Tagay, Early Miocene of Eastern Siberia, in mm. Forelimb bones
Scapula	-	-	-	-	-	glenoid cavity		-	-	-	-	-
						TD	APD
						65	86.8
Humerus	L	proximal ext		diaphysis		dist		TD	TD troch	APD trochlea
		TD	APD	TD	APD	TD	APD	del tub		med	mid	lat
	400.3	120.7	126.8	54.1	55.1	127.6	99	104	92.5	75	42	57.2
Radius	max L	proximal ext		proximal art		diaphysis		distal extremity		distal articulation		-
		TD	APD	TD	max APD	TD	APD	TD	APD	TD	APD
	324.1	88.1	58	87	47.7	39	36.5	95.5	54.4	84.6	40
Ulna	artic L	olecranon		humeral cochlea		diaphysis		pyramidal-facet		dist radius-facet		-
		TD	H	TD	H	TD	APD	TD	APD	APD	H
	353.9	67.5	79.8	81.3	66.5	46.3	31.4	32.1	46.5	16.5	7.2
Scaphoid	ant H	post H	TD	APD	rad-fac	tpz-fac		trap-fac		mag-fac		-
					APD	TD	APD	TD	APD	TD	APD
	49	46.4	52.7	73.6	39	18.6	12.4	29.1	39.7	30.4	31.3
Semilunate	TD	APD	H	post	mag-facet		unc-facet		scaph-fac	pyram-fac	-	-
				TD	TD	APD	TD	APD	D	D
	36.1	63.6	47.1	28.1	22.8	47.7	17.8	33	10.7	6.3
Pyramidal	TD	APD	ant	ul-fac	unciform-facet		semilunate-facet			-	-	-
			H	APD	TD	APD	D	prox H	dist H
	45.3	44	56.5	32.6	38.9	28.5	6.8	12.7	9.5
Pisiform	TD	APD	tuberosity		ulna-fac	pyr-fac	-	-	-	-	-	-
			H	APD	TD	TD
	57.7	26.4	40.9	15.1	18.6	18.9
Trapezoid	TD	APD	ant H	mid H	post H	-	-	-	-	-	-	-
	34.4	35	27.6	19.6	29.4
Magnum	TD	ant H	H	APD	sml-fac	McIII-facet		post tuberosity		-	-	-
					APD	TD	APD	TD	H
	49	27.6	47.7	74.1	40.2	43.5	42.2	17.6	25.9
Unciform	TD	H	APD		post tuberosity		semilunate-fac		pyramidal-facet		McV-fac
			max	min	TD	H	TD	APD	TD	APD	TD	APD
	52.8	40.1	71.7	56.9	31	20.7	22.2	36.8	33.8	40.7	23.1	29.6
McII	L	TD	proximal art		trapezoid-facet		diaphysis		dist articulation		-	-
			TD	APD	TD	APD	TD	APD	TD	APD
	130.9	41	41	37.3	30.6	36.4	37.3	17.1	40.4	41.9
McIII	L	med	proximal art		McIV-facets	magnum-facet		diaphysis		dist ext	distal art
		L	TD	APD	D	TD	APD	TD	APD	TD	TD	APD
	143.2	133.2	55.9	40.7	12.3	43.5	41.5	44	19.4	54.4	44.5	41
McIV	L	proximal art		unciform-facet		McV-facet		diaphysis		dist ext	distal art
		TD	APD	TD	APD	H	APD	TD	APD	TD	TD	APD
	114.7	38.1	40.2	29.1	39.6	12.7	15.3	32.8	16.8	43.2	35.1	36.3
McV	L	TD	APD	McIV-facet		unc-fac	-	-	-	-	-	-
				H	APD	APD
	20	27.2	25.7	12.9	19	22.9

### Sheet: Hind limb bones
Postcranial measurements of Brachydiceratherium shanwangense, from Tagay, Early Miocene of Eastern Siberia, in mm. Hind limb bones
Femur	L	proximal ext		maj tr	third tr		diaphysis		dist ext		distal condyles
		TD	APD	TD	TD	H	TD	APD	TD	APD	TD	D
	486.9	164.2	72.4	97	54.5	51.6	63.5	43	129.4	144.8	114.3	10.7
Patella	TD	APD	H	articulation		med lip	lateral lip		-	-	-	-
				TD	H	TD	TD	H
	80.1	34	84	68.3	82.5	53.5	29.2	69.5
Tibia	L	proximal ext		diaphysis		dist ext		fibula-facet		astr cochlea		-
		TD	APD	TD	APD	TD	APD	APD	H	TD	APD
	333	115.3	100.5	47	40.5	89.5	60.6	33.6	9.7	70.6	50.1
Fibula	L	proximal ext		diaphysis		dist ext		tibia-facet		astr facet		-
		TD	APD	TD	APD	TD	APD	APD	H	APD	H
	267.7	25	39.3	47	40.5	11.8	14.4	37.1	9.6	37.1	18.7
Astragalus	max TD	troch TD	max APD	H			Cc1-facet		Cc2-facet		cuboid-facet
				medial	mid	lateral	TD	H	TD	H	L	W
	90.9	75.1	53.4	67.3	52.3	70.5	40.5	37.6	39.5	22.5	45	23.2
Calcaneus	H	artic H	tuberosity		beak	sust	tuber min		As3-facet		cuboid-facet
			TD	APD	APD	TD	TD	APD	TD	H	TD	H
	128.9	67.3	46.8	61.8	62.9	73.7	28.8	51	30.1	11.4	43.9	20.4
Cuboid	TD		max APD	H		proximal art		distal art		-	-	-
	ant	post		ant	post	TD	APD	TD	APD
	43	31	61.9	29.9	49.4	39.6	43.8	37.3	37.1
MtII	L	proximal art		mesocun-fac		lat facet H		diaphysis		distal art		-
		TD	APD	TD	APD	ant	post	TD	APD	TD	APD
	160	31.3	39.9	25.4	28.4	5.4	12.9	28.7	19.4	33.8	39.5
MtIV	L	proximal art		medial facets				diaphysis		dist ext max TD	distal art
		TD	APD	ant TD	ant H	post TD	post H	TD	APD		TD	APD
	101.7	31.7	33.3	11.3	16.9	18.7	14.8	30.5	18.1	38.3	30.4	40.2
